# Commonality of Odorant Receptor Choice Mechanism Revealed by Analysis of a Highly Represented Odorant Receptor Transgene

**DOI:** 10.1101/2022.05.05.489571

**Authors:** Melanie Makhlouf, Charlotte D’Hulst, Masayo Omura, Alessandro Rosa, Raena Mina, Sergio Bernal-Garcia, Eugene Lempert, Luis R. Saraiva, Paul Feinstein

## Abstract

In the mouse, more than 1,100 odorant receptors (ORs) are expressed in a monogenic and monoallelic fashion, referred to as singular gene expression. Using a 21bp singular-choice enhancer (x21), we radically increase representation of olfactory sensory neurons (OSNs) choosing a 5×21 enhanced OR transgene, but not overexpression of its mRNA on a per cell basis. RNA-sequencing and differential expression analysis identified 425 differentially expressed genes (DEGs). ORs make up 86% of all DEGs, of which 325 have decreased representation and 40 have increased representation. Underrepresented ORs include Class I, Class II and TAAR genes and within each of their respective olfactory bulb domains: DI, DII, and DIII (TAAR) we committedly observe multiple homogeneous glomeruli with an OR1A1-identity. The underrepresentation of endogenous, class-specific ORs across evolutionarily distinct cell types in favor of the expression of the 5×21-OR1A1 transgene argues that a common mechanism of singular gene choice is present for all OR-expressing OSNs.
