## Supplementary material for "Commonality of Odorant Receptor Choice Mechanism Revealed by Analysis of a Highly Represented Odorant Receptor Transgene": Figure 6_Data

### Sheet: Figure6 DVI Up_Down
Inferred_Zone_index	ORs Assigned	Underrepresented DEG ORs	Overrepresented DEG ORs
-1	392	5	3
1.05	327	227	3
1.25	26	10	0
1.4	25	12	0
1.5	22	8	0
1.6	18	8	0
1.7	56	8	2
1.8	25	1	2
1.9	19	1	0
2	24	0	3
2.1	23	2	5
2.2	6	0	1
2.3	3	0	0
2.4	91	12	3
2.5	19	1	1
2.6	45	8	5
2.7	5	0	0
2.8	4	1	0
2.9	13	1	2
3.05	38	8	1
3.2	16	1	3
3.3	2	0	0
3.4	22	1	1
3.5	14	1	3
3.6	21	4	1
3.7	26	4	0
3.8	6	0	0
3.9	20	0	0
4	31	0	0
4.1	2	1	0
4.2	12	0	0
4.3	4	0	0
4.4	8	0	0
4.5	2	0	0
4.6	1	0	0
4.7	12	0	0
4.8	2	0	0
4.9	6	0	0
5	21	0	0
unusual	22	0	1
	1431	325	40
